# Urbanisation drives non-linear, guild-specific restructuring of fungal communities in coastal dune habitats

**DOI:** 10.64898/2025.12.11.693695

**Authors:** Laertis Bechlis, Thom Stoppelenburg, Jan-Berend Stuut, Willem Renema, S. Emilia Hannula, Jan-Niklas Macher

## Abstract

Coastal dunes form dynamic ecosystems where fungal communities play critical roles in nutrient cycling and plant establishment. Urban expansion increasingly fragments these habitats through trampling, beach grooming, and nutrient inputs, yet the effects of urbanization on below□ground fungal diversity remain poorly understood. We used eDNA metabarcoding on 294 soil cores from 49 transects spanning 35 km of the Dutch coast to test how urban proximity influences total fungal diversity and composition in different functional guilds (litter saprotrophs, plant pathogens, mycorrhizal fungi) across incipient (early-successional) and established dunes. Urban effects were habitat-specific and generally strongest in incipient dunes. In incipient dunes, total alpha diversity showed a U-shaped relationship with city distance, with minima at intermediate distances, whereas established dunes showed weak responses. Fungal guilds diverged in their responses as predicted: litter saprotroph diversity increased with distance from cities in both habitats (consistent with greater organic inputs by vegetation), plant pathogens showed U-shaped diversity in incipient dunes, suggesting distinct urban-associated and native-associated assemblages, and mycorrhizal diversity increased with distance in both habitats, consistent with limited suitable hosts and higher disturbance near cities. Partitioning of beta diversity revealed that turnover, rather than nestedness, accounted for almost all variation in community composition, indicating taxon replacement rather than directional loss. Community uniqueness was higher near cities, particularly in incipient dunes and for most guilds, implying that urban environments foster compositionally atypical assemblages relative to the regional pool. Overall, urbanization acts as a trait-based environmental filter, restructuring fungal communities without necessarily reducing fungal diversity. Stronger responses in early-successional dunes highlight their vulnerability to combined natural and urban stressors and the need to prioritize protection of incipient coastal habitats under intensifying urban pressure.
