## Supplementary Table 1 for "Urbanisation drives non-linear, guild-specific restructuring of fungal communities in coastal dune habitats": Supplementary_Table_1_Dune_Fungi_Metadata.csv

#	Buildings_100m_m2_sum	Buildings_200m_m2_sum	Buildings_400m_m2_sum	Latitude	Longitude	Distance_from_city_center_km	Grainsize	Level	Tidal_level	City_distance	Viridiplantae_richness	Plant_richness	Vegetation_cover
KN1_D1	0	0	2722	52.213721	4.39738	1010	334.787	4	D	1	4	3	80
KN1_D2	0	0	2722	52.213721	4.39738	1010	334.787	5	D	1	20	3	90
KN1_D3	0	0	2722	52.213721	4.39738	1010	334.787	6	D	1	39	15	90
KN1_FD1	0	0	2722	52.213721	4.39738	1010	334.787	1	FD	1	6	5	0
KN1_FD2	0	0	2722	52.213721	4.39738	1010	334.787	2	FD	1	6	4	0
KN1_FD3	0	0	2722	52.213721	4.39738	1010	334.787	3	FD	1	10	6	0
KN2_D1	0	441	1907	52.216066	4.399599	1330	337.853	4	D	1	25	9	70
KN2_D2	0	441	1907	52.216066	4.399599	1330	337.853	5	D	1	27	14	90
KN2_D3	0	441	1907	52.216066	4.399599	1330	337.853	6	D	1	25	17	90
KN2_FD1	0	441	1907	52.216066	4.399599	1330	337.853	1	FD	1	10	3	0
KN2_FD2	0	441	1907	52.216066	4.399599	1330	337.853	2	FD	1	4	3	0
KN2_FD3	0	441	1907	52.216066	4.399599	1330	337.853	3	FD	1	3	0	0
KN3_D1	0	0	0	52.219827	4.403429	1780	377.461	4	D	1	3	2	80
KN3_D2	0	0	0	52.219827	4.403429	1780	377.461	5	D	1	9	3	90
KN3_D3	0	0	0	52.219827	4.403429	1780	377.461	6	D	1	10	6	90
KN3_FD1	0	0	0	52.219827	4.403429	1780	377.461	1	FD	1	1	0	10
KN3_FD2	0	0	0	52.219827	4.403429	1780	377.461	2	FD	1	1	1	10
KN3_FD3	0	0	0	52.219827	4.403429	1780	377.461	3	FD	1	3	3	20
KN4_D1	0	0	0	52.224126	4.407877	2360	323.86	4	D	1	6	4	80
KN4_D2	0	0	0	52.224126	4.407877	2360	323.86	5	D	1	26	6	90
KN4_D3	0	0	0	52.224126	4.407877	2360	323.86	6	D	1	22	11	90
KN4_FD1	0	0	0	52.224126	4.407877	2360	323.86	1	FD	1	3	3	10
KN4_FD2	0	0	0	52.224126	4.407877	2360	323.86	2	FD	1	1	1	10
KN4_FD3	0	0	0	52.224126	4.407877	2360	323.86	3	FD	1	1	1	20
KN5_D1	0	0	0	52.227609	4.411189	2650	318.256	4	D	0	8	6	80
KN5_D2	0	0	0	52.227609	4.411189	2650	318.256	5	D	0	12	3	90
KN5_D3	0	0	0	52.227609	4.411189	2650	318.256	6	D	0	27	8	90
KN5_FD1	0	0	0	52.227609	4.411189	2650	318.256	1	FD	0	5	3	10
KN5_FD2	0	0	0	52.227609	4.411189	2650	318.256	2	FD	0	1	0	10
KN5_FD3	0	0	0	52.227609	4.411189	2650	318.256	3	FD	0	1	1	20
KS2_D1	0	142	262	52.192726	4.378695	1640	360	4	D	1	4	3	80
KS2_D2	0	142	262	52.192726	4.378695	1640	360	5	D	1	12	5	90
KS2_FD1	0	142	262	52.192726	4.378695	1640	360	1	FD	1	0	0	0
KS2_FD2	0	142	262	52.192726	4.378695	1640	360	2	FD	1	1	0	0
KS3_D1	0	0	142	52.191671	4.377569	1780	319.74	4	D	1	5	3	80
KS3_D2	0	0	142	52.191671	4.377569	1780	319.74	5	D	1	16	6	90
KS3_D3	0	0	142	52.191671	4.377569	1780	319.74	6	D	1	10	7	90
KS3_FD3	0	0	142	52.191671	4.377569	1780	319.74	3	FD	1	1	0	10
KS4_D1	0	0	0	52.189581	4.374977	2080	384.64	4	D	1	15	2	80
KS4_D3	0	0	0	52.189581	4.374977	2080	384.64	6	D	1	37	10	90
KS4_FD1	0	0	0	52.189581	4.374977	2080	384.64	1	FD	1	3	3	10
KS4_FD2	0	0	0	52.189581	4.374977	2080	384.64	2	FD	1	0	0	10
KS4_FD3	0	0	0	52.189581	4.374977	2080	384.64	3	FD	1	7	3	10
KS5_D1	0	0	0	52.185681	4.371809	2560	290.69	4	D	0	17	6	80
KS5_D2	0	0	0	52.185681	4.371809	2560	290.69	5	D	0	33	4	90
KS5_D3	0	0	0	52.185681	4.371809	2560	290.69	6	D	0	24	11	90
KS5_FD2	0	0	0	52.185681	4.371809	2560	290.69	2	FD	0	3	1	10
KS5_FD3	0	0	0	52.185681	4.371809	2560	290.69	3	FD	0	4	2	20
KS6_D1	0	0	0	52.182215	4.368366	3020	388.4	4	D	0	9	5	40
KS6_D2	0	0	0	52.182215	4.368366	3020	388.4	5	D	0	5	2	80
KS6_FD2	0	0	0	52.182215	4.368366	3020	388.4	2	FD	0	2	2	20
KS6_FD3	0	0	0	52.182215	4.368366	3020	388.4	3	FD	0	3	1	20
NO1_D1	0	1396	1655	52.303453	4.476243	6750	256.35	4	D	0	15	3	80
NO1_D2	0	1396	1655	52.303453	4.476243	6750	256.35	5	D	0	22	7	90
NO1_D3	0	1396	1655	52.303453	4.476243	6750	256.35	6	D	0	23	10	70
NO1_FD2	0	1396	1655	52.303453	4.476243	6750	256.35	2	FD	0	7	0	10
NO1_FD3	0	1396	1655	52.303453	4.476243	6750	256.35	3	FD	0	9	0	20
NO2_D1	0	0	0	52.310007	4.480069	7520	307.96	4	D	0	16	5	70
NO2_D2	0	0	0	52.310007	4.480069	7520	307.96	5	D	0	22	12	80
NO2_D3	0	0	0	52.310007	4.480069	7520	307.96	6	D	0	23	13	70
NO2_FD1	0	0	0	52.310007	4.480069	7520	307.96	1	FD	0	4	0	10
NO2_FD2	0	0	0	52.310007	4.480069	7520	307.96	2	FD	0	12	1	20
NO2_FD3	0	0	0	52.310007	4.480069	7520	307.96	3	FD	0	15	4	20
NO3_D1	0	0	0	52.315979	4.484633	7220	254.4	4	D	0	18	4	80
NO3_D2	0	0	0	52.315979	4.484633	7220	254.4	5	D	0	18	10	80
NO3_D3	0	0	0	52.315979	4.484633	7220	254.4	6	D	0	18	9	70
NO3_FD1	0	0	0	52.315979	4.484633	7220	254.4	1	FD	0	15	7	10
NO3_FD2	0	0	0	52.315979	4.484633	7220	254.4	2	FD	0	17	12	10
NO3_FD3	0	0	0	52.315979	4.484633	7220	254.4	3	FD	0	16	5	10
NO4_D1	0	0	0	52.318355	4.486666	6920	304.09	4	D	0	23	12	80
NO4_D2	0	0	0	52.318355	4.486666	6920	304.09	5	D	0	29	19	90
NO4_D3	0	0	0	52.318355	4.486666	6920	304.09	6	D	0	12	6	80
NO4_FD1	0	0	0	52.318355	4.486666	6920	304.09	1	FD	0	4	2	10
NO4_FD2	0	0	0	52.318355	4.486666	6920	304.09	2	FD	0	7	1	10
NO4_FD3	0	0	0	52.318355	4.486666	6920	304.09	3	FD	0	26	6	10
NO5_D1	0	0	0	52.322141	4.489536	6430	295.018	4	D	0	29	13	80
NO5_D2	0	0	0	52.322141	4.489536	6430	295.018	5	D	0	29	18	90
NO5_D3	0	0	0	52.322141	4.489536	6430	295.018	6	D	0	20	8	80
NO5_FD1	0	0	0	52.322141	4.489536	6430	295.018	1	FD	0	6	3	10
NO5_FD2	0	0	0	52.322141	4.489536	6430	295.018	2	FD	0	18	9	10
NO5_FD3	0	0	0	52.322141	4.489536	6430	295.018	3	FD	0	6	5	20
NO6_D1	0	0	0	52.324868	4.491525	6120	283.662	4	D	0	28	13	80
NO6_D2	0	0	0	52.324868	4.491525	6120	283.662	5	D	0	26	15	90
NO6_D3	0	0	0	52.324868	4.491525	6120	283.662	6	D	0	18	14	90
NO6_FD1	0	0	0	52.324868	4.491525	6120	283.662	1	FD	0	8	4	10
NO6_FD3	0	0	0	52.324868	4.491525	6120	283.662	3	FD	0	10	5	20
NoC1_D1	235	8324	38707	52.239056	4.424194	1251	294.884	4	D	1	8	7	90
NoC1_D2	235	8324	38707	52.239056	4.424194	1251	294.884	5	D	1	15	1	90
NoC1_FD1	235	8324	38707	52.239056	4.424194	1251	294.884	1	FD	1	3	1	0
NoC2_D1	0	1183	33666	52.245016	4.42583	618	322.649	4	D	1	12	8	90
NoC2_D2	0	1183	33666	52.245016	4.42583	618	322.649	5	D	1	8	8	70
NoC2_D3	0	1183	33666	52.245016	4.42583	618	322.649	6	D	1	23	11	80
NoC2_FD1	0	1183	33666	52.245016	4.42583	618	322.649	1	FD	1	17	10	0
NoC2_FD3	0	1183	33666	52.245016	4.42583	618	322.649	3	FD	1	11	8	0
NoC3_D1	0	933	38405	52.248308	4.429217	184	337.651	4	D	1	8	8	80
NoC3_D2	0	933	38405	52.248308	4.429217	184	337.651	5	D	1	23	6	90
NoC3_D3	0	933	38405	52.248308	4.429217	184	337.651	6	D	1	8	7	90
NoC3_FD2	0	933	38405	52.248308	4.429217	184	337.651	2	FD	1	4	2	0
NoC3_FD3	0	933	38405	52.248308	4.429217	184	337.651	3	FD	1	0	0	0
NoC4_D1	0	1438	12350	52.251001	4.430909	140	327.429	4	D	1	3	3	80
NoC4_D2	0	1438	12350	52.251001	4.430909	140	327.429	5	D	1	3	2	90
NoC4_D3	0	1438	12350	52.251001	4.430909	140	327.429	6	D	1	8	7	90
NoC4_FD1	0	1438	12350	52.251001	4.430909	140	327.429	1	FD	1	2	1	0
NoC4_FD2	0	1438	12350	52.251001	4.430909	140	327.429	2	FD	1	9	9	0
NoC4_FD3	0	1438	12350	52.251001	4.430909	140	327.429	3	FD	1	3	3	0
NoN1_D1	0	562	5250	52.254366	4.434164	592	343.564	4	D	1	14	4	70
NoN1_D2	0	562	5250	52.254366	4.434164	592	343.564	5	D	1	11	8	90
NoN1_D3	0	562	5250	52.254366	4.434164	592	343.564	6	D	1	23	13	90
NoN1_FD1	0	562	5250	52.254366	4.434164	592	343.564	1	FD	1	6	4	0
NoN1_FD2	0	562	5250	52.254366	4.434164	592	343.564	2	FD	1	2	2	0
NoN1_FD3	0	562	5250	52.254366	4.434164	592	343.564	3	FD	1	8	6	10
NoN2_D1	0	804	1469	52.256361	4.436406	838	296.171	4	D	1	2	1	80
NoN2_D3	0	804	1469	52.256361	4.436406	838	296.171	6	D	1	6	4	90
NoN2_FD1	0	804	1469	52.256361	4.436406	838	296.171	1	FD	1	6	4	0
NoN2_FD2	0	804	1469	52.256361	4.436406	838	296.171	2	FD	1	9	7	0
NoN2_FD3	0	804	1469	52.256361	4.436406	838	296.171	3	FD	1	3	1	10
NoN3_D1	0	0	0	52.260918	4.44077	1410	352.092	4	D	1	6	3	70
NoN3_D2	0	0	0	52.260918	4.44077	1410	352.092	5	D	1	26	8	90
NoN3_D3	0	0	0	52.260918	4.44077	1410	352.092	6	D	1	28	12	90
NoN3_FD1	0	0	0	52.260918	4.44077	1410	352.092	1	FD	1	1	1	10
NoN3_FD2	0	0	0	52.260918	4.44077	1410	352.092	2	FD	1	1	1	30
NoN3_FD3	0	0	0	52.260918	4.44077	1410	352.092	3	FD	1	3	2	30
NoN4_FD1	0	0	0	52.26614	4.445614	2100	259.861	1	FD	1	4	3	10
NoN4_FD2	0	0	0	52.26614	4.445614	2100	259.861	2	FD	1	1	1	20
NoN5_D2	0	0	0	52.270049	4.449049	2600	387.514	5	D	0	37	8	90
NoN5_D3	0	0	0	52.270049	4.449049	2600	387.514	6	D	0	34	7	90
NoN5_FD2	0	0	0	52.270049	4.449049	2600	387.514	2	FD	0	10	2	20
NoN5_FD3	0	0	0	52.270049	4.449049	2600	387.514	3	FD	0	32	0	20
SchC1_D1	134	9434	67195	52.117657	4.282477	380	337.41	4	D	1	7	4	80
SchC1_D2	134	9434	67195	52.117657	4.282477	380	337.41	5	D	1	19	5	90
SchC1_D3	134	9434	67195	52.117657	4.282477	380	337.41	6	D	1	28	4	90
SchC1_FD1	134	9434	67195	52.117657	4.282477	380	337.41	1	FD	1	6	5	0
SchC1_FD2	134	9434	67195	52.117657	4.282477	380	337.41	2	FD	1	14	2	0
SchC1_FD3	134	9434	67195	52.117657	4.282477	380	337.41	3	FD	1	29	11	0
SchC2_FD1	0	2695	86152	52.114972	4.279025	72	502.663	1	FD	1	6	4	0
SchC2_FD2	0	2695	86152	52.114972	4.279025	72	502.663	2	FD	1	3	1	0
SchC2_FD3	0	2695	86152	52.114972	4.279025	72	502.663	3	FD	1	32	17	0
SchC3_FD1	0	1818	47136	52.113407	4.276155	202	483.837	1	FD	1	3	2	0
SchC3_FD2	0	1818	47136	52.113407	4.276155	202	483.837	2	FD	1	5	2	0
SchC3_FD3	0	1818	47136	52.113407	4.276155	202	483.837	3	FD	1	14	5	0
SchC4_D1	0	1007	12182	52.110902	4.272939	260	581.678	4	D	1	9	7	90
SchC4_D2	0	1007	12182	52.110902	4.272939	260	581.678	5	D	1	8	7	90
SchC4_D3	0	1007	12182	52.110902	4.272939	260	581.678	6	D	1	3	3	90
SchC4_FD1	0	1007	12182	52.110902	4.272939	260	581.678	1	FD	1	7	2	0
SchC4_FD2	0	1007	12182	52.110902	4.272939	260	581.678	2	FD	1	8	3	0
SchC4_FD3	0	1007	12182	52.110902	4.272939	260	581.678	3	FD	1	23	17	0
Schn1_D1	0	540	3469	52.123523	4.293034	1360	388.796	4	D	1	18	4	50
Schn1_D2	0	540	3469	52.123523	4.293034	1360	388.796	5	D	1	25	4	90
Schn1_D3	0	540	3469	52.123523	4.293034	1360	388.796	6	D	1	19	6	90
Schn1_FD1	0	540	3469	52.123523	4.293034	1360	388.796	1	FD	1	1	0	10
Schn1_FD2	0	540	3469	52.123523	4.293034	1360	388.796	2	FD	1	8	0	10
Schn1_FD3	0	540	3469	52.123523	4.293034	1360	388.796	3	FD	1	10	0	20
Schn2_D1	0	0	755	52.128332	4.300572	2110	387.372	4	D	1	7	3	30
Schn2_D2	0	0	755	52.128332	4.300572	2110	387.372	5	D	1	8	3	40
Schn2_D3	0	0	755	52.128332	4.300572	2110	387.372	6	D	1	23	2	50
Schn2_FD1	0	0	755	52.128332	4.300572	2110	387.372	1	FD	1	2	2	10
Schn2_FD2	0	0	755	52.128332	4.300572	2110	387.372	2	FD	1	6	5	10
Schn2_FD3	0	0	755	52.128332	4.300572	2110	387.372	3	FD	1	8	2	20
Schn3_D1	0	0	0	52.134577	4.309936	3070	378.567	4	D	0	11	7	90
Schn3_D2	0	0	0	52.134577	4.309936	3070	378.567	5	D	0	27	16	90
Schn3_D3	0	0	0	52.134577	4.309936	3070	378.567	6	D	0	21	16	90
Schn3_FD1	0	0	0	52.134577	4.309936	3070	378.567	1	FD	0	0	0	10
Schn3_FD2	0	0	0	52.134577	4.309936	3070	378.567	2	FD	0	5	3	20
Schn3_FD3	0	0	0	52.134577	4.309936	3070	378.567	3	FD	0	11	4	40
Schn4_D1	0	0	0	52.139713	4.316762	3810	418.878	4	D	0	29	12	80
Schn4_D3	0	0	0	52.139713	4.316762	3810	418.878	6	D	0	24	21	90
Schn4_FD1	0	0	0	52.139713	4.316762	3810	418.878	1	FD	0	2	2	10
Schn4_FD2	0	0	0	52.139713	4.316762	3810	418.878	2	FD	0	11	5	10
Schn5_D1	0	0	0	52.143352	4.321023	4260	317.641	4	D	0	18	11	80
Schn5_D2	0	0	0	52.143352	4.321023	4260	317.641	5	D	0	13	9	90
Schn5_D3	0	0	0	52.143352	4.321023	4260	317.641	6	D	0	19	10	90
Schn5_FD1	0	0	0	52.143352	4.321023	4260	317.641	1	FD	0	1	1	10
Schn5_FD2	0	0	0	52.143352	4.321023	4260	317.641	2	FD	0	4	2	10
Schn5_FD3	0	0	0	52.143352	4.321023	4260	317.641	3	FD	0	4	3	20
WA1_D1	0	1482	3000	52.16408	4.346809	5470	307.119	4	D	0	22	10	90
WA1_D2	0	1482	3000	52.16408	4.346809	5470	307.119	5	D	0	17	4	90
WA1_D3	0	1482	3000	52.16408	4.346809	5470	307.119	6	D	0	10	6	90
WA1_FD1	0	1482	3000	52.16408	4.346809	5470	307.119	1	FD	0	16	9	0
WA1_FD2	0	1482	3000	52.16408	4.346809	5470	307.119	2	FD	0	4	3	0
WA1_FD3	0	1482	3000	52.16408	4.346809	5470	307.119	3	FD	0	2	2	0
WA2_D1	0	1962	2979	52.165062	4.348258	5380	355.572	4	D	0	16	5	80
WA2_D2	0	1962	2979	52.165062	4.348258	5380	355.572	5	D	0	15	3	90
WA2_D3	0	1962	2979	52.165062	4.348258	5380	355.572	6	D	0	11	5	90
WA2_FD1	0	1962	2979	52.165062	4.348258	5380	355.572	1	FD	0	15	11	0
WA2_FD2	0	1962	2979	52.165062	4.348258	5380	355.572	2	FD	0	8	3	0
WA2_FD3	0	1962	2979	52.165062	4.348258	5380	355.572	3	FD	0	5	2	0
WA3_D1	0	1412	2519	52.165612	4.34894	5250	374.377	4	D	0	13	8	90
WA3_D2	0	1412	2519	52.165612	4.34894	5250	374.377	5	D	0	27	9	90
WA3_FD1	0	1412	2519	52.165612	4.34894	5250	374.377	1	FD	0	19	5	0
WA3_FD2	0	1412	2519	52.165612	4.34894	5250	374.377	2	FD	0	12	5	0
WA3_FD3	0	1412	2519	52.165612	4.34894	5250	374.377	3	FD	0	17	7	0
WA4_D1	0	0	0	52.169093	4.35275	4820	351.634	4	D	0	14	8	80
WA4_D2	0	0	0	52.169093	4.35275	4820	351.634	5	D	0	20	10	90
WA4_D3	0	0	0	52.169093	4.35275	4820	351.634	6	D	0	18	9	90
WA4_FD1	0	0	0	52.169093	4.35275	4820	351.634	1	FD	0	9	4	10
WA4_FD2	0	0	0	52.169093	4.35275	4820	351.634	2	FD	0	3	2	10
WA4_FD3	0	0	0	52.169093	4.35275	4820	351.634	3	FD	0	14	6	10
WA5_D1	0	0	0	52.172782	4.35708	4290	399.694	4	D	0	13	1	70
WA5_D2	0	0	0	52.172782	4.35708	4290	399.694	5	D	0	14	4	90
WA5_D3	0	0	0	52.172782	4.35708	4290	399.694	6	D	0	28	6	90
WA5_FD1	0	0	0	52.172782	4.35708	4290	399.694	1	FD	0	4	4	10
WA5_FD2	0	0	0	52.172782	4.35708	4290	399.694	2	FD	0	9	5	10
WA5_FD3	0	0	0	52.172782	4.35708	4290	399.694	3	FD	0	11	4	10
WA6_D1	0	0	0	52.176179	4.361339	3830	355.854	4	D	0	23	2	70
WA6_D2	0	0	0	52.176179	4.361339	3830	355.854	5	D	0	24	7	90
WA6_D3	0	0	0	52.176179	4.361339	3830	355.854	6	D	0	28	12	90
WA6_FD1	0	0	0	52.176179	4.361339	3830	355.854	1	FD	0	4	4	10
WA6_FD2	0	0	0	52.176179	4.361339	3830	355.854	2	FD	0	11	2	10
WA6_FD3	0	0	0	52.176179	4.361339	3830	355.854	3	FD	0	14	3	20
ZC1_D2	0	0	806	52.390545	4.533099	2060	363.917	5	D	1	32	14	90
ZC1_D3	0	0	806	52.390545	4.533099	2060	363.917	6	D	1	32	12	90
ZC1_FD1	0	0	806	52.390545	4.533099	2060	363.917	1	FD	1	2	2	0
ZC1_FD3	0	0	806	52.390545	4.533099	2060	363.917	3	FD	1	7	5	10
ZC2_D1	0	813	14606	52.386035	4.530125	1570	287.221	4	D	1	14	5	90
ZC2_D2	0	813	14606	52.386035	4.530125	1570	287.221	5	D	1	15	7	90
ZC2_D3	0	813	14606	52.386035	4.530125	1570	287.221	6	D	1	12	6	90
ZC3_D2	0	855	25757	52.381975	4.527446	1120	280.94	5	D	1	25	10	80
ZC3_D3	0	855	25757	52.381975	4.527446	1120	280.94	6	D	1	18	14	90
ZC3_FD1	0	855	25757	52.381975	4.527446	1120	280.94	1	FD	1	7	6	0
ZC3_FD2	0	855	25757	52.381975	4.527446	1120	280.94	2	FD	1	4	3	0
ZC3_FD3	0	855	25757	52.381975	4.527446	1120	280.94	3	FD	1	12	7	0
ZC4_D1	0	1162	24622	52.377424	4.524302	546	232.642	4	D	1	28	14	80
ZC4_FD1	0	1162	24622	52.377424	4.524302	546	232.642	1	FD	1	6	4	0
ZC4_FD2	0	1162	24622	52.377424	4.524302	546	232.642	2	FD	1	12	7	0
ZC4_FD3	0	1162	24622	52.377424	4.524302	546	232.642	3	FD	1	12	9	0
ZS1_D1	0	3604	9777	52.36315	4.516151	1120	308.173	4	D	1	17	15	90
ZS1_D2	0	3604	9777	52.36315	4.516151	1120	308.173	5	D	1	20	14	90
ZS1_D3	0	3604	9777	52.36315	4.516151	1120	308.173	6	D	1	25	16	90
ZS1_FD1	0	3604	9777	52.36315	4.516151	1120	308.173	1	FD	1	5	4	0
ZS1_FD3	0	3604	9777	52.36315	4.516151	1120	308.173	3	FD	1	10	8	0
ZS2_D1	0	0	749	52.359139	4.513516	1680	362.653	4	D	1	3	3	70
ZS2_D2	0	0	749	52.359139	4.513516	1680	362.653	5	D	1	15	7	80
ZS2_D3	0	0	749	52.359139	4.513516	1680	362.653	6	D	1	28	10	90
ZS2_FD2	0	0	749	52.359139	4.513516	1680	362.653	2	FD	1	5	2	10
ZS3_D1	84	361	578	52.355695	4.511651	2050	300.555	4	D	1	19	12	70
ZS3_D2	84	361	578	52.355695	4.511651	2050	300.555	5	D	1	35	11	90
ZS3_FD1	84	361	578	52.355695	4.511651	2050	300.555	1	FD	1	11	2	0
ZS3_FD2	84	361	578	52.355695	4.511651	2050	300.555	2	FD	1	10	5	0
ZS3_FD3	84	361	578	52.355695	4.511651	2050	300.555	3	FD	1	12	10	0
ZS4_D1	0	359	575	52.352833	4.509914	2360	260.65	4	D	1	18	7	80
ZS4_D2	0	359	575	52.352833	4.509914	2360	260.65	5	D	1	31	12	90
ZS4_D3	0	359	575	52.352833	4.509914	2360	260.65	6	D	1	16	9	90
ZS4_FD2	0	359	575	52.352833	4.509914	2360	260.65	2	FD	1	9	1	10
ZS5_D1	0	0	485	52.348735	4.507413	2870	304.91	4	D	0	19	4	80
ZS5_D2	0	0	485	52.348735	4.507413	2870	304.91	5	D	0	29	4	90
ZS5_D3	0	0	485	52.348735	4.507413	2870	304.91	6	D	0	23	9	90
ZS5_FD2	0	0	485	52.348735	4.507413	2870	304.91	2	FD	0	21	1	10
ZS5_FD3	0	0	485	52.348735	4.507413	2870	304.91	3	FD	0	26	2	10
